# Massively parallel phenotyping of variant impact in cancer with Perturb-seq reveals a shift in the spectrum of cell states induced by somatic mutations

**DOI:** 10.1101/2020.11.16.383307

**Authors:** Oana Ursu, James T. Neal, Emily Shea, Pratiksha I. Thakore, Livnat Jerby-Arnon, Lan Nguyen, Danielle Dionne, Celeste Diaz, Julia Bauman, Mariam Mounir Mosaad, Christian Fagre, Andrew O. Giacomelli, Seav Huong Ly, Orit Rozenblatt-Rosen, William C. Hahn, Andrew J. Aguirre, Alice H. Berger, Aviv Regev, Jesse S. Boehm

**Affiliations:** Broad Institute of Harvard and MIT, Cambridge, MA, USA; Howard Hughes Medical Institute; Department of Medical Oncology, Dana-Farber Cancer Institute, Boston, MA, USA; Department of Medicine, Brigham and Women’s Hospital and Harvard Medical School, Boston, MA, USA; Human Biology Division, Fred Hutchinson Cancer Research Center, Seattle, WA 98109, USA

## Abstract

Genome sequencing studies have identified millions of somatic variants in cancer, but their phenotypic impact remains challenging to predict. Current experimental approaches to distinguish between functionally impactful and neutral variants require customized phenotypic assays that often report on average effects, and are not easily scaled. Here, we develop a generalizable, high-dimensional, and scalable approach to functionally assess variant impact in single cells by pooled Perturb-seq. Specifically, we assessed the impact of 200 TP53 and KRAS variants in >300,000 single lung cancer cells, and used the profiles to categorize variants into phenotypic subsets to distinguish gain-of-function, loss-of-function and dominant negative variants, which we validated by comparison to orthogonal assays. Surprisingly, KRAS variants did not merely fit into discrete functional categories, but rather spanned a continuum of gain-of-function phenotypes driven by quantitative shifts in cell composition at the single cell level. We further discovered novel gain-of-function KRAS variants whose impact could not have been predicted solely by their occurrence in patient samples. Our work provides a scalable, gene-agnostic method for coding variant impact phenotyping, which can be applied in cancer and other diseases driven by somatic or germline coding mutations.
