## Supplementary Table 1 for "Massively parallel phenotyping of variant impact in cancer with Perturb-seq reveals a shift in the spectrum of cell states induced by somatic mutations"

### Sheet: TP53.anno.withresults
Variant	Position	From	To	Mutation type	Control status	Library synthesis	Cells/variant	Variant expression (TP10K)	HotellingT2	FDR.HotellingT2	Variant functional class	Hotspot annotation	Count (pancan)	Count (ExAC)
R175H	175	C	T	Single	unknown	in	1001	2.10499	385.656	0.004	Loss II	hotspot	993
R273C	273	G	A	Single	unknown	in	1253	2.00999	283.662	0.004	Loss I	hotspot	677
R248Q	248	C	T	Single	unknown	not in library						hotspot	656
R273H	273	C	T	Single	unknown	in	835	1.82003	185.358	0.004	Loss I	hotspot	622
R248W	248	G	A	Single	unknown	in	907	1.74219	290.608	0.004	Loss II	hotspot	550
R282W	282	G	A	Single	unknown	in	1506	1.95166	301.788	0.004	Loss II	unknown	468
Y220C	220	T	C	Single	unknown	in	644	1.6808	213.757	0.004	Loss II	unknown	326
G245S	245	C	T	Single	unknown	in	1309	2.12635	308.413	0.004	Loss II	unknown	287
V157F	157	C	A	Single	unknown	in	473	2.0839	230.986	0.004	Loss II	unknown	167
H179R	179	T	C	Single	unknown	in	517	1.80323	260.186	0.004	Loss II	unknown	167
E285K	285	C	T	Single	unknown	in	1001	1.94993	281.562	0.004	Loss II	unknown	161
Y163C	163	T	C	Single	unknown	in	598	2.01033	248.649	0.004	Loss II	unknown	147
M237I	237	C	T	Single	unknown	in	1496	1.26042	324.596	0.004	Loss I	unknown	136
R273L	273	C	A	Single	unknown	in	646	1.92883	211.358	0.004	Loss I	hotspot	135
R158L	158	C	A	Single	unknown	in	1154	2.09405	221.336	0.004	Loss II	unknown	131
C176F	176	C	A	Single	unknown	in	540	1.94523	317.463	0.004	Loss II	unknown	128
S241F	241	G	A	Single	unknown	in	1788	1.91718	222.419	0.004	Loss II	unknown	123
H193R	193	T	C	Single	unknown	in	559	2.05264	277.94	0.004	Loss II	unknown	119
I195T	195	A	G	Single	unknown	in	1270	1.95866	336.573	0.004	Loss II	unknown	119
P278S	278	G	A	Single	unknown	in	2029	1.99407	422.104	0.004	Loss II	unknown	112
G245D	245	C	T	Single	unknown	in	1000	1.87161	404.497	0.004	Loss II	unknown	111
Y234C	234	T	C	Single	unknown	in	740	1.63754	221.916	0.004	Loss II	unknown	108
R249S	249	C	A	Single	unknown	in	1387	1.84446	354.457	0.004	Loss II	unknown	103
H179Y	179	G	A	Single	unknown	in	1599	1.95235	363.611	0.004	Loss II	unknown	99
V173L	173	C	A	Single	unknown	in	1286	1.82752	327.607	0.004	Loss II	unknown	97
Y236C	236	T	C	Single	unknown	in	1737	1.34595	323.758	0.004	Loss II	unknown	94
C238Y	238	C	T	Single	unknown	in	749	2.00273	303.203	0.004	Loss II	unknown	94
E286K	286	C	T	Single	unknown	in	2387	1.94597	354.831	0.004	Loss II	unknown	92
G266R	266	C	T	Single	unknown	in	1340	2.15618	340.179	0.004	Loss II	unknown	91
S127F	127	G	A	Single	unknown	in	1441	1.992	309.623	0.004	Loss II	unknown	85
R337C	337	G	A	Single	unknown	in	917	2.16032	70.2857	0.004	Neutral	unknown	85
R158H	158	C	T	Single	unknown	in	1103	2.04188	148.769	0.004	Loss I	unknown	84
L194R	194	A	C	Single	unknown	in	1454	2.21557	330.763	0.004	Loss II	unknown	81
V272M	272	C	T	Single	unknown	in	1573	1.93311	266.386	0.004	Loss II	unknown	81
K132N	132	C	G	Single	unknown	in	1230	1.83562	340.064	0.004	Loss II	unknown	80
C176Y	176	C	T	Single	unknown	in	654	2.14609	267.109	0.004	Loss II	unknown	78
Y205C	205	T	C	Single	unknown	in	554	1.96807	258.346	0.004	Loss II	unknown	73
R280T	280	C	G	Single	unknown	in	1289	2.01575	292.194	0.004	Loss II	unknown	73
P151S	151	G	A	Single	unknown	in	809	2.06894	382.021	0.004	Loss II	unknown	72
A159V	159	G	A	Single	unknown	in	1059	1.94544	265.302	0.004	Loss II	unknown	72
G245V	245	C	A	Single	unknown	in	1614	1.86204	389.147	0.004	Loss II	unknown	72
G245C	245	C	A	Single	unknown	in	854	1.76608	354.868	0.004	Loss II	unknown	70
R280K	280	C	T	Single	unknown	in	971	2.18345	195.166	0.004	Loss I	unknown	70
G266E	266	C	T	Single	unknown	in	1596	1.83593	275.61	0.004	Loss II	unknown	69
P152L	152	G	A	Single	unknown	in	526	1.93742	115.454	0.004	Loss I	unknown	66
H214R	214	T	C	Single	unknown	in	467	1.87527	200.67	0.004	Loss II	unknown	66
V216M	216	C	T	Single	unknown	in	1673	1.87886	321.515	0.004	Loss II	unknown	64
E271K	271	C	T	Single	unknown	in	1237	2.04522	244.296	0.004	Loss II	unknown	64
C242F	242	C	A	Single	unknown	in	637	1.60061	253.598	0.004	Loss II	unknown	63
R248L	248	C	A	Single	unknown	in	1321	1.82395	351.526	0.004	Loss II	hotspot	62
C135Y	135	C	T	Single	unknown	in	799	2.29507	341.485	0.004	Loss II	unknown	61
V173M	173	C	T	Single	unknown	in	907	2.15857	415.274	0.004	Loss II	unknown	61
C135F	135	C	A	Single	unknown	in	1174	2.24165	386.723	0.004	Loss II	unknown	60
H193Y	193	G	A	Single	unknown	in	1451	2.18863	255.566	0.004	Loss II	unknown	60
C238F	238	C	A	Single	unknown	in	932	1.93956	333.687	0.004	Loss II	unknown	59
C141Y	141	C	T	Single	unknown	in	527	2.01705	293.058	0.004	Loss II	unknown	58
H193L	193	T	A	Single	unknown	in	1386	2.07274	394.517	0.004	Loss II	unknown	58
K132R	132	T	C	Single	unknown	in	494	1.85923	162.249	0.004	Loss I	unknown	57
G154V	154	C	A	Single	unknown	in	519	1.83737	173.559	0.004	Loss II	unknown	57
C277F	277	C	A	Single	unknown	in	1268	2.31994	173.764	0.004	Loss I	unknown	57
R110L	110	C	A	Single	unknown	in	1094	1.90134	233.14	0.004	Loss II	unknown	56
A159P	159	C	G	Single	unknown	in	1467	1.7633	322.067	0.004	Loss II	unknown	56
P250L	250	G	A	Single	unknown	in	673	2.10671	223.103	0.004	Loss II	unknown	56
R213Q	213	C	T	Single	unknown	in	933	1.97623	110.125	0.004	Loss I	unknown	55
C275F	275	C	A	Single	unknown	in	1457	2.19595	412.805	0.004	Loss II	unknown	54
G266V	266	C	A	Single	unknown	in	1569	1.91995	340.198	0.004	Loss II	unknown	53
C275Y	275	C	T	Single	unknown	in	1002	2.09249	330.762	0.004	Loss II	unknown	52
R337L	337	C	A	Single	unknown	in	854	1.96432	96.6844	0.004	Loss I	unknown	52
R249M	249	C	A	Single	unknown	in	926	1.84517	388.913	0.004	Loss II	unknown	50
V272L	272	C	G	Single	unknown	in	843	1.92447	191.345	0.004	Loss II	unknown	49
P278L	278	G	A	Single	unknown	in	1438	1.85765	294.329	0.004	Loss II	unknown	49
G244C	244	C	A	Single	unknown	in	1794	1.91944	335.299	0.004	Loss II	unknown	48
M246V	246	T	C	Single	unknown	in	1330	2.00813	231.586	0.004	Loss I	unknown	48
S241C	241	G	C	Single	unknown	in	789	1.89593	163.916	0.004	Loss I	unknown	46
G105C	105	C	A	Single	unknown	in	1326	1.93043	256.856	0.004	Loss II	unknown	43
P47S	47	G	A	Single	ExAC	in	766	2.24799	34.0031	0.28739	Neutral	ExAC		208
V31I	31	C	T	Single	ExAC	in	643	1.88631	27.5261	0.388889	Neutral	ExAC		31
F338F	338	G	A	Single	synonymous	not in library						synonymous		73
A83V	83	G	A	Single	ExAC	in	604	2.13617	30.9957	0.339523	Neutral	ExAC		14
T312S	312	G	C	Single	ExAC	in	886	2.20465	29.0478	0.373464	Neutral	ExAC		11
P58R	58	G	C	Single	ExAC	in	388	2.21702	35.3892	0.210526	Neutral	ExAC		10
E339K	339	C	T	Single	ExAC	in	441	2.37655	38.2267	0.158273	Neutral	ExAC		8
Y107H	107	A	G	Single	ExAC	in	1045	2.05731	18.3314	0.468635	Neutral	ExAC		8
S366A	366	A	C	Single	ExAC	in	677	1.70971	44.6984	0.121673	Neutral	ExAC		6
G360V	360	C	A	Single	ExAC	in	700	2.01115	24.5064	0.430704	Neutral	ExAC		6
P36P	36	C	T	Single	synonymous	in	643	2.0692	23.1953	0.438247	Neutral	synonymous		1525
D21D	21	G	A	Single	synonymous	in	753	2.18419	20.9507	0.452975	Neutral	synonymous		73
P301P	301	T	C	Single	synonymous	in	847	2.08569	24.3241	0.432773	Neutral	synonymous		32
T170T	170	C	T	Single	synonymous	in	994	2.06544	16.5281	0.472469	Neutral	synonymous		14
P153P	153	G	A	Single	synonymous	in	745	2.08251	23.6679	0.436735	Neutral	synonymous		14
E2E	2	C	T	Single	synonymous	in	717	2.05298	28.0656	0.385882	Neutral	synonymous		12
P47P	47	C	T	Single	synonymous	in	915	2.47046	29.9868	0.366834	Neutral	synonymous		11
P222P	222	C	T	Single	synonymous	in	922	2.05759	24.1811	0.432432	Neutral	synonymous		8
V216V	216	C	G	Single	synonymous	in	795	2.12437	35.8122	0.212625	Neutral	synonymous		8
R158R	158	G	A	Single	synonymous	in	875	2.24644	17.7842	0.467391	Neutral	synonymous		8
P295P	295	A	G	Single	synonymous	in	659	2.24511	28.5779	0.376812	Neutral	synonymous		7
T118T	118	T	A	Single	synonymous	in	949	2.19256	23.2517	0.440882	Neutral	synonymous		6
P359P	359	T	C	Single	synonymous	in	1048	2.42048	0	0.5	Neutral	synonymous		1
L344L	344	C	G	Single	synonymous	in	918	2.28015	32.1732	0.320442	Neutral	synonymous		2
Q5R	5	A	G	Single	ExAC	in	792	1.6599	46.4195	0.0806452	Neutral	ExAC
WT					synonymous	in	356	2.03614	17.8304	0.469945	Neutral	synonymous
unassigned							24920	0	178.433	0.004	Loss I	unknown
