## Supplementary Table 2 for "Massively parallel phenotyping of variant impact in cancer with Perturb-seq reveals a shift in the spectrum of cell states induced by somatic mutations"

### Sheet: KRAS.anno.withresults
Variant	Position	From	To	Mutation type	Control status	Library synthesis	Cells/variant	Variant expression (TP10K)	HotellingT2	FDR.HotellingT2	Variant functional class	Hotspot annotation	Count (pancan)	Count (ExAC)
G12A	12	C	G	Single	unknown	in	913	1.88	4642.71	0.00401606	Gain-of-function	hotspot	353
K178K	178	T	C	Single	synonymous	in	1541	1.81054	55.0136	0.0782196	Neutral	synonymous		2
L159S	159	A	G	Single	unknown	in	1487	1.75238	83.9037	0.00401606	Neutral	unknown	2
G12C	12	C	A	Single	unknown	in	769	1.72531	4750.88	0.00401606	Gain-of-function	hotspot	1110
G12I	12	CC	AT	Multiple	unknown	in	1100	1.68808	7275.79	0.00401606	Gain-of-function	hotspot	2
Q99E	99	G	C	Single	unknown	in	1269	1.65711	222.629	0.00401606	Semi-neutral	unknown	2
V8V	8	T	C	Single	synonymous	in	1483	1.65022	38.0471	0.304227	Neutral	synonymous		36
S17S	17	A	G	Single	synonymous	in	1515	1.62704	55.9371	0.0368509	Neutral	synonymous		1
AG11TD	11	CCAGC	TCAGT	Multiple	unknown	in	706	1.60642	5762.6	0.00401606	Gain-of-function	unknown	2
K147T	147	T	G	Single	unknown	in	1138	1.59726	187.264	0.00401606	Neutral	unknown	2
R41K	41	C	T	Single	unknown	in	1326	1.59052	237.564	0.00401606	Semi-neutral	unknown	3
M170L	170	T	A	Single	ExAC	in	1242	1.57625	38.636	0.294643	Neutral	ExAC		1
A146P	146	C	G	Single	unknown	in	1057	1.56161	5931.45	0.00401606	Gain-of-function	unknown	8
R68S	68	C	G	Single	unknown	in	1405	1.55548	1197.49	0.00401606	Semi-neutral gain	unknown	5
I36M	36	T	C	Single	unknown	in	1586	1.53431	1595.94	0.00401606	Semi-neutral gain	unknown	4
G60S	60	C	T	Single	unknown	in	1109	1.52674	868.296	0.00401606	Semi-neutral gain	unknown	3
G12S	12	C	T	Single	unknown	in	498	1.52136	3163.62	0.00401606	Gain-of-function	hotspot	161
E31K	31	C	T	Single	unknown	in	901	1.50789	187.124	0.00401606	Semi-neutral	unknown	2
A146T	146	C	T	Single	unknown	in	946	1.50377	6988.01	0.00401606	Gain-of-function	unknown	133
R164Q	164	C	T	Single	unknown	in	911	1.49673	41.708	0.262565	Neutral	unknown	4
A66A	66	T	C	Single	synonymous	in	1780	1.49162	38.9471	0.297297	Neutral	synonymous		13
P34R	34	G	C	Single	unknown	in	882	1.48997	854.32	0.00401606	Semi-neutral gain	unknown	2
I163S	163	A	C	Single	unknown	in	1456	1.48689	62.0329	0.0190421	Neutral	unknown	2
T144P	144	T	G	Single	unknown	in	1368	1.48249	339.469	0.00401606	Semi-neutral	unknown	2
G60V	60	C	A	Single	unknown	in	1186	1.47715	1054.26	0.00401606	Semi-neutral gain	unknown	3
N26Y	26	T	A	Single	unknown	in	730	1.47027	763.178	0.00401606	Atypical	unknown	3
G77A	77	C	G	Single	ExAC	in	1210	1.45922	197.705	0.00401606	Neutral	ExAC		1
G12V	12	C	A	Single	unknown	in	406	1.45688	4679.65	0.00401606	Gain-of-function	hotspot	1539
V14I	14	C	T	Single	unknown	in	801	1.45482	193.869	0.00401606	Neutral	unknown	7
T127T	127	T	C	Single	synonymous	in	1599	1.45096	35.2689	0.347587	Neutral	synonymous		1
T20M	20	G	A	Single	unknown	in	1158	1.447	368.57	0.00401606	Semi-neutral	unknown	4
Q25H	25	C	G	Single	unknown	in	1119	1.44654	501.417	0.00401606	Neutral	unknown	2
G12D	12	C	T	Single	unknown	in	496	1.44079	6675.19	0.00401606	Gain-of-function	hotspot	1782
R135T	135	C	G	Single	unknown	in	1263	1.43721	35.4828	0.336462	Neutral	unknown	2
S136N	136	C	T	Single	ExAC	in	916	1.43375	24.4278	0.446733	Neutral	ExAC		3
M111L	111	T	G	Single	unknown	in	1095	1.42995	30.3531	0.394792	Neutral	unknown	2
D119G	119	T	C	Single	unknown	in	1103	1.42122	2323.41	0.00401606	Gain-of-function	unknown	2
D173D	173	A	G	Single	synonymous	in	1167	1.42118	34.82	0.34555	Neutral	synonymous		23516
P110S	110	G	A	Single	unknown	in	855	1.42102	77.6634	0.00401606	Neutral	unknown	2
G75A	75	C	G	Single	ExAC	in	1369	1.39878	113.433	0.00401606	Neutral	ExAC		1
T20T	20	C	T	Single	synonymous	in	1216	1.3969	43.362	0.243044	Neutral	synonymous		4
A59E	59	G	T	Single	unknown	in	984	1.38885	3015.6	0.00401606	Gain-of-function	unknown	7
F141L	141	A	T	Single	ExAC	in	1460	1.38637	44.3986	0.226804	Neutral	ExAC
K117R	117	T	C	Single	unknown	in	858	1.38491	1790.19	0.00401606	Gain-of-function	unknown	5
G12F	12	CC	AA	Multiple	unknown	in	684	1.37681	3014.94	0.00401606	Gain-of-function	hotspot	25
K147N	147	C	G	Single	unknown	in	1019	1.36395	100.268	0.00401606	Neutral	unknown	2
T50T	50	G	C	Single	synonymous	in	1301	1.36287	24.987	0.447218	Neutral	synonymous		3
R149K	149	C	T	Single	unknown	in	1066	1.36176	48.3787	0.194646	Neutral	unknown	2
V112I	112	C	T	Single	ExAC	in	1227	1.35587	30.3387	0.392034	Neutral	ExAC		1
WT					synonymous	in	644	1.34832	28.132	0.428241	Neutral	synonymous
Q61H	61	T	G	Single	unknown	in	908	1.34796	6828.66	0.00401606	Gain-of-function	hotspot	246
T50P	50	T	G	Single	unknown	in	983	1.34498	197.83	0.00401606	Semi-neutral	unknown	7
V14L	14	C	A	Single	unknown	in	1015	1.33199	2785.12	0.00401606	Gain-of-function	unknown	2
K117N	117	T	A	Single	unknown	in	837	1.33186	8366.82	0.00401606	Gain-of-function	unknown	31
E63K	63	C	T	Single	unknown	in	1332	1.3171	196.858	0.00401606	Neutral	unknown	8
Q22H	22	C	A	Single	unknown	in	1038	1.31314	279.357	0.00401606	Semi-neutral	unknown	2
D30D	30	G	A	Single	synonymous	in	1567	1.30994	36.6105	0.33563	Neutral	synonymous		23
G13E	13	GC	TT	Multiple	unknown	in	725	1.30812	7817.91	0.00401606	Gain-of-function	hotspot	8
AG59GV	59	CCTG	ACTC	Multiple	unknown	in	1214	1.30697	2434.2	0.00401606	Gain-of-function	unknown	3
G13C	13	C	A	Single	unknown	in	767	1.30553	4808.14	0.00401606	Gain-of-function	hotspot	84
P34L	34	G	A	Single	unknown	in	730	1.30154	571.458	0.00401606	Semi-neutral gain	unknown	2
K179R	179	T	C	Single	ExAC	in	1530	1.30023	13.667	0.485294	Neutral	ExAC		1
L52F	52	G	A	Single	unknown	in	763	1.29618	360.339	0.00401606	Semi-neutral	unknown	2
T158T	158	T	C	Single	synonymous	in	1316	1.29343	26.7532	0.439671	Neutral	synonymous		1
A59T	59	C	T	Single	unknown	in	970	1.29218	1885.63	0.00401606	Gain-of-function	unknown	12
L79I	79	G	T	Single	unknown	in	1138	1.29192	42.9768	0.2506	Neutral	unknown	2
K5E	5	T	C	Single	unknown	in	529	1.28888	579.935	0.00401606	Semi-neutral gain	unknown	5
D33E	33	A	T	Single	unknown	in	697	1.28769	562.924	0.00401606	Atypical	unknown	13
G60D	60	C	T	Single	unknown	in	1132	1.28694	886.78	0.00401606	Semi-neutral gain	unknown	2
T144T	144	T	C	Single	synonymous	in	1091	1.28578	15.7674	0.486065	Neutral	synonymous		1
Y166H	166	A	G	Single	unknown	in	1173	1.28565	26.418	0.436951	Neutral	unknown	2
G12R	12	C	G	Single	unknown	in	701	1.25417	6081.76	0.00401606	Gain-of-function	hotspot	305
C185Y	185	C	T	Single	ExAC	in	1211	1.24704	324.092	0.00401606	Semi-neutral	ExAC		1
K176Q	176	T	G	Single	unknown	in	1059	1.24598	28.6096	0.418605	Neutral	unknown	2
K169K	169	C	T	Single	synonymous	in	1483	1.24538	0	0.5	Neutral	synonymous		1
T158A	158	T	C	Single	unknown	in	1551	1.24308	23.8018	0.45465	Neutral	unknown	2
A130V	130	G	A	Single	ExAC	in	1251	1.24023	34.9504	0.344876	Neutral	ExAC		3
K88K	88	T	C	Single	synonymous	in	1178	1.21778	21.3482	0.475754	Neutral	synonymous		21
T50I	50	G	A	Single	unknown	in	862	1.21634	204.475	0.00401606	Neutral	unknown	4
C118S	118	C	G	Single	unknown	in	1173	1.21568	41.6057	0.260042	Neutral	unknown	3
L19F	19	C	G	Single	unknown	in	787	1.21273	755.613	0.00401606	Atypical	unknown	21
D57N	57	C	T	Single	unknown	in	927	1.20995	480.671	0.00401606	Semi-neutral	unknown	4
A59G	59	G	C	Single	unknown	in	1420	1.2063	3777.32	0.00401606	Gain-of-function	unknown	8
Q22K	22	G	T	Single	unknown	in	885	1.1943	1645.47	0.00401606	Gain-of-function	unknown	8
Q61P	61	TT	CG	Multiple	unknown	in	1119	1.18847	834.138	0.00401606	Semi-neutral gain	hotspot	3
A146V	146	G	A	Single	unknown	in	1094	1.18809	4534.79	0.00401606	Gain-of-function	unknown	37
G13R	13	C	G	Single	unknown	in	664	1.17647	8724.14	0.00401606	Gain-of-function	hotspot	6
T20R	20	G	C	Single	unknown	in	632	1.14784	224.622	0.00401606	Semi-neutral	unknown	2
G12Y	12	CC	TA	Multiple	unknown	in	736	1.135	2603.65	0.00401606	Gain-of-function	hotspot	3
T74T	74	A	G	Single	synonymous	in	905	1.11095	43.8702	0.229795	Neutral	synonymous		4
A155G	155	G	C	Single	ExAC	in	854	1.09822	25.8493	0.438819	Neutral	ExAC		1
G13V	13	C	A	Single	unknown	in	639	1.09657	7517.19	0.00401606	Gain-of-function	hotspot	11
T58I	58	G	A	Single	unknown	in	903	1.04608	1770.66	0.00401606	Gain-of-function	unknown	3
Q61A	61	TG	GC	Multiple	unknown	in	714	1.0005	5231.7	0.00401606	Gain-of-function	hotspot	2
Q61R	61	T	C	Single	unknown	in	945	0.989151	8435.95	0.00401606	Gain-of-function	hotspot	75
T74A	74	T	C	Single	unknown	in	887	0.917723	404.982	0.00401606	Semi-neutral	unknown	2
Q61L	61	T	A	Single	unknown	in	813	0.867673	9072.26	0.00401606	Gain-of-function	hotspot	39
Q61K	61	G	T	Single	unknown	in	599	0.68281	688.175	0.00401606	Semi-neutral gain	hotspot	37
unassigned							34976	0	390.218	0.00401606	Atypical	unknown
G13D	13	C	T	Single	unknown	not in library						hotspot	582
G12L	12	CC	AG	Multiple	unknown	not in library						hotspot	5
Q70Q	70	C	T	Single	synonymous	not in library						synonymous		1
